# Mg^2+^-dependent mechanism of environmental versatility in a multidrug efflux pump

**DOI:** 10.1101/2024.06.10.597921

**Authors:** Benjamin Russell Lewis, Muhammad R. Uddin, Katie M. Kuo, Laila M. N. Shah, Nicola J. Harris, Paula J. Booth, Dietmar Hammerschmid, James C. Gumbart, Helen I. Zgurskaya, Eamonn Reading

## Abstract

Tripartite resistance nodulation and cell division multidrug efflux pumps span the periplasm and are a major driver of multidrug resistance among Gram-negative bacteria. The periplasm provides a distinct environment between the inner and outer membranes of Gram-negative bacteria. Cations, such as Mg^2+^, become concentrated within the periplasm and, in contrast to the cytoplasm, its pH is sensitive to conditions outside the cell. Here, we reveal an interplay between Mg^2+^ and pH in modulating the dynamics of the periplasmic adaptor protein, AcrA, and its function within the prototypical AcrAB-TolC multidrug efflux pump from *Escherichia coli*. In the absence of Mg^2+^, AcrA becomes increasingly plastic within acidic conditions, but when Mg^2+^ is bound this is ameliorated, resulting in domain specific organisation in neutral to weakly acidic regimes. We establish a unique histidine residue directs these structural dynamics and is essential for sustaining pump efflux activity across acidic, neutral, and alkaline conditions. Overall, we propose Mg^2+^ conserves the structural mobility of AcrA to ensure optimal AcrAB-TolC function within rapid changing environments commonly faced by the periplasm during bacterial infection and colonization. This work highlights that Mg^2+^ is an important mechanistic component in this pump class and possibly across other periplasmic lipoproteins.
