## Supplementary Data 2 for "Mg^2+^-dependent mechanism of environmental versatility in a multidrug efflux pump"

### Sheet: Fig.2 (pH 6.0-pH 7.4)
Data Set	AcrAs pH 6.0	AcrAs pH 7.4
HDX reaction details	50 mM Na-Phos, pH 6.0 (pD 5.6) 150 mM NaCl	50 mM Na-Phos, pH 7.4 (pD 7.0) 150 mM NaCl
HDX time course (min)	4.01, 25.11, 251.11	0.1666, 1, 10
HDX control samples	N/A	N/A
*Back-exchange (mean / IQR)	30.02 ± 0.26
# of Peptides	137	137
Sequence coverage	0.958	0.958
Average peptide length / Redundancy	11.29 / 4.61	11.29 / 4.61
Replicates (biological or technical)	4 technical	4 technical
Repeatability	0.077 (average standard deviation)	0.053 (average standard deviation)
Significant differences in HDX (delta HDX > X D)	HDX > 0.5 Da and P-value < 0.01 in Welch’s t-test
*Back exchange value taken from Chromatographic Phospholipid Trapping for Automated H/D Exchange Mass Spectrometry of Membrane Protein–Lipid Assemblies Dietmar Hammerschmid, Valeria Calvaresi, Chloe Bailey, Benjamin Russell Lewis, Argyris Politis, Michael Morris, Laetitia Denbigh, Malcolm Anderson, and Eamonn Reading Analytical Chemistry 2023 95 (5), 3002-3011 DOI: 10.1021/acs.analchem.2c04876

### Sheet: Fig.3 (AcrA Mg - AcrA) pH 6
Data Set	AcrAs pH 6.0	AcrAs pH 6.0 + MgCl2
HDX reaction details	50 mM Na-Phos, pH 6.0 (pD 5.6) 150 mM NaCl	50 mM Na-Phos, pH 6.0 (pD 5.6) 150 mM NaCl, 1 mM MgCl2
HDX time course (min)	4.01, 25.11, 251.11	4.01, 25.11, 251.11
HDX control samples	N/A	N/A
*Back-exchange (mean / IQR)	30.02 ± 0.26
# of Peptides	125	125
Sequence coverage	0.953	0.953
Average peptide length / Redundancy	11.40 /4.27	11.40 /4.27
Replicates (biological or technical)	4 technical	4 technical
Repeatability	0.070 (average standard deviation)	0.040 (average standard deviation)
Significant differences in HDX (delta HDX > X D)	HDX > 0.5 Da and P-value < 0.01 in Welch’s t-test

### Sheet: Fig.S6 (AcrA Mg - AcrA) pH 7.4
Data Set	AcrAs pH 7.4	AcrAs pH 7.4 + MgCl2
HDX reaction details	50 mM Na-Phos, pH 7.4 (pD 7.0) 150 mM NaCl	50 mM Na-Phos, pH 7.4 (pD 7.0) 150 mM NaCl, 1 mM MgCl2
HDX time course (min)	0.1666, 1, 10	0.1666, 1, 10
HDX control samples	N/A	N/A
*Back-exchange (mean / IQR)	30.02 ± 0.26
# of Peptides	148	148
Sequence coverage	0.963	96.3
Average peptide length / Redundancy	11.23 / 4.93	11.23 / 4.93
Replicates (biological or technical)	4 technical	4 technical
Repeatability	0.059 (average standard deviation)	0.058 (average standard deviation)
Significant differences in HDX (delta HDX > X D)	HDX > 0.5 Da and P-value < 0.01 in Welch’s t-test

### Sheet: Fig.4 (AcrA Mg 6 - AcrA Mg 7)
Data Set	AcrAs pH 6.0 + MgCl2	AcrAs pH 7.4 + MgCl2
HDX reaction details	50 mM Na-Phos, pH 6.0 (pD 5.6) 150 mM NaCl, 1 mM MgCl2	50 mM Na-Phos, pH 7.4 (pD 7.0) 150 mM NaCl, 1 mM MgCl2
HDX time course (min)	4.01, 25.11, 251.11	0.1666, 1, 10
HDX control samples	N/A	N/A
*Back-exchange (mean / IQR)	30.02 ± 0.26
# of Peptides	140	140
Sequence coverage	0.963	0.963
Average peptide length / Redundancy	11.34 / 4.71	11.34 /4.71
Replicates (biological or technical)	4 technical	4 technical
Repeatability	0.042 (average standard deviation)	0.045 (average standard deviation)
Significant differences in HDX (delta HDX > X D)	HDX > 0.5 Da and P-value < 0.01 in Welch’s t-test

### Sheet: Fig.S11 (AcrA NSC Mg - AcrA NSC
Data Set	AcrA MgCl2 pH 6.0	AcrA MgCl2 NSC pH 6.0
HDX reaction details	50 mM Na-Phos, pH 6.0 (pD 5.6) 150 mM NaCl, 1 mM MgCl2	50 mM Na-Phos, pH 7.4 (pD 7.0) 150 mM NaCl, 1 mM MgCl2
HDX time course (min)	4.01, 25.11, 251.11	0.1666, 1, 10
HDX control samples	N/A	N/A
*Back-exchange (mean / IQR)	30.02 ± 0.26
# of Peptides	83	83
Sequence coverage	0.929	0.929
Average peptide length / Redundancy	12.26 / 3.11	12.26 / 3.11
Replicates (biological or technical)	4 technical	4 technical
Repeatability	0.181 (average standard deviation)	0.126 (average standard deviation)
Significant differences in HDX (delta HDX > X D)	HDX > 0.5 Da and P-value < 0.01 in Welch’s t-test
